# Hyperactivated Glycolysis Drives Spatially-Patterned Kupffer Cell Depletion in MASLD

**DOI:** 10.1101/2025.09.26.678483

**Authors:** Jia He, Ran Li, Cheng Xie, Xiane Zhu, Keqin Wang, Zhao Shan

## Abstract

Metabolic dysfunction-associated steatotic liver disease (MASLD) progression is characterized by hepatic inflammation and cell death, yet the mechanisms underlying Kupffer cells (KCs) loss remain poorly understood. Here, we sought to elucidate the metabolic basis of KCs death during MASLD. Using metabolomics, immunostaining, and flow cytometry, we evaluated metabolic alterations and KCs death throughout early MASLD progression. We found that KCs death is an early hallmark of MASLD, exhibiting greater susceptibility and displaying a spatial distribution consistent with KCs zonation. Moreoever, KCs undergo progressive metabolic reprogramming toward enhanced glucose utilization during MASLD development, which is correlated with KCs death. In combination of biochemical agonist, isotope tracing and primary KCs culture, we further demonstrated that augmented glycolytic metabolism directly drives KCs death *in vitro*. Consistently, using *Chil1*-deficient mice, we further demonstrated that increased glucose utilization accelerates KCs *death in vivo*. Together, these findings establish a causal link between glycolytic activation and KCs loss during MASLD progression, highlighting glucose metabolic pathways as potential therapeutic targets to preserve KCs homeostasis and mitigate MASLD.
