## Supplementary Table 1 for "Hyperactivated Glycolysis Drives Spatially-Patterned Kupffer Cell Depletion in MASLD"

### Sheet: table S1
Name	m1_0w	m2_0w	m3_0w	m1_4w	m2_4w	m3_4w	m1_8w	m2_8w	m3_8w
GlcN-6-P	4.6015	4.6802	6.5955	5.7061	4.7597	4.0963	7.3983	6.2624	6.6896
G	162.457	171.397	218.264	76.3416	67.2911	106.064	85.2293	96.2546	72.622
GMP	3.8663	3.8109	5.2333	4.0323	4.6668	4.7686	7.105	5.7952	6.2176
G-SH	979.812	1274.32	639.083	1364.56	1306.64	959.457	1119.7	1071.58	1004.23
GSSG	20.1006	11.9672	19.7418	88.4868	108.595	60.5269	114.748	85.9304	117.778
cAMP	0.781	0.878	0.9444	0.6934	0.6894	0.6889	1.4402	0.9248	0.7838
Oxalic acid	111.286	93.6827	59.5584	51.8326	92.8072	119.716	132.333	99.3185	97.5985
cGMP	2.2849	2.4016	0.8868	1.1423	1.2621	1.2604	1.7918	1.218	1.4871
Suberic acid	1.9513	1.1534	0.6116	0.4115	0.9203	1.0666	0.8905	0.4122	0.8006
CA	33.3834	40.8744	40.3714	42.336	42.6188	31.3477	54.934	46.6043	62.8545
CAA	1.8669	2.369	1.3555	1.3638	1.429	1.0874	2.7193	1.8004	2.0264
ICA	94.8882	110.639	71.2881	66.7149	69.9456	62.2602	130.848	96.4561	107.987
SA	2.5204	2.6099	2.1023	3.4249	3.0638	3.2685	5.3407	4.1728	4.0568
FA	18.4612	16.6468	18.082	10.2687	21.915	20.0416	32.4925	24.7229	37.9007
MA	61.3459	65.9357	60.9399	74.8068	85.984	76.7311	142.776	117.154	132.864
FBP	0.8965	0.8856	2.3889	5.7442	11.2081	8.2606	24.8572	24.0856	24.4
2,3-DPG	9.5667	10.4503	8.1289	8.0821	7.2103	4.6613	13.0823	11.0213	14.4573
PEP	1.3843	1.1597	1.6282	2.0293	2.3681	1.855	2.2869	2.7815	3.991
6PG	187.079	155.236	119.449	103.998	100.908	110.504	105.097	86.2714	115.214
S7P	4.4997	5.6531	6.153	5.9802	6.6446	5.3498	10.3806	9.4444	11.8822
ATP	5.7118	4.4397	2.8709	2.4756	3.9283	3.3817	3.7959	5.5591	5.5179
ADP	3.1083	3.1551	3.0789	2.3621	3.3841	2.3429	6.7699	6.8493	8.5118
FMN	0.8547	1.413	0.5834	0.8991	0.9772	0.8501	1.8389	1.4934	1.2856
GDP	13.9676	19.1373	13.6293	10.4626	13.0421	9.0431	19.3456	17.7165	19.7914
GTP	1.5829	0.1692	1.0042	0.3197	0.978	0.3247	0.8575	0.7459	0.3225
FAD	6.5037	6.7672	4.8621	6.1279	5.7656	5.421	8.3662	7.34	6.2708
3PG	7.367	5.2746	10.4972	10.1786	7.6548	10.3662	7.0027	11.4594	8.121
LA	152.794	144.98	117.031	115.692	195.83	283.619	438.519	233.801	367.55
AMP	198.101	250.382	174.041	169.903	189.397	163.052	272.735	200.78	212.428
U	227.946	264.99	353.146	369.114	430.014	411.867	621.836	480.403	454.438
Methylmalonic acid	0.2107	0.3973	0.4003	0.7434	0.9443	1.0487	1.6249	1.423	1.3209
G1P+G6P+F6P	538.132	659.603	428.046	324.956	374.941	334.975	752.642	467.012	752.227
GAP+DHAP	678.589	684.393	522.827	879.859	1249.78	802.516	1805.84	1434.05	1855.46
X5P+Ru5P+R5P	1128.28	1348.57	1212.77	1893.16	1555.64	1703.37	2227.28	1816.29	2034.11
E4P	28.2191	33.1823	31.537	54.0706	67.6725	47.6259	115.005	74.0038	134.462
AKG	802.84	860.188	913.686	899.044	1004.59	889.814	888.912	847.463	1019.85
Malonic acid	16.8562	13.8271	13.0872	11.9567	11.5788	8.6821	11.7084	11.6779	14.3916
PGA	189.377	163.906	125.88	134.953	160.086	146.119	289.936	231.987	270.783
GA	18.9408	16.5676	12.3536	15.68	14.7016	20.5514	21.5751	18.4135	21.1786
AA	16.0542	11.4564	6.3502	4.0386	9.3711	11.7425	7.3559	16.9951	2.9087
TA	7.5946	7.359	6.2285	7.8308	8.6482	7.5993	8.1953	8.4456	9.0832
HMG	1.7795	1.8271	1.5746	1.8265	1.7441	1.9609	2.4309	2.2628	2.0794
PPA	1.9495	2.7064	3.441	2.7218	2.3586	1.7892	3.9391	2.5672	1.9812
HA	1.3875	1.3614	0.018955	0.018955	1.2012	0.827	1.4272	1.3833	1.1102
GlcA	1.6635	0.2895	3.3964	6.9027	10.1018	9.0763	15.4134	16.3374	12.6597
VB5	934.153	1071.09	939.072	1215.75	1485.44	1250.13	2875.81	2295.07	2503.61
Glyceric acid	1.4671	1.1769	1.2308	0.6523	0.5396	1.2806	1.2197	2.5216	1.1238
Gly	2697.84	3043.03	2131.68	3139.77	3788.62	3194.25	5311.91	4200.53	5062.79
Ala	2922.98	3532.55	3086.51	4651.5	5526.49	4919.89	7747.24	6159.52	6490.78
GABA	5.375	7.6596	9.1143	15.6711	20.879	14.0144	26.1789	30.8875	31.2182
Ser	1241.73	1516.67	1487.38	2120.03	2571.1	2205.57	3505.29	2816.94	3080.52
Pro	1462.57	1818.13	1315.65	1858.59	2122.79	1914.94	2870.96	2377.89	2440.27
Val	1653.63	2482.03	1971.34	2791.62	4040.25	3076.42	5421.83	4198.58	4934.7
Thr	1320.2	1621.16	1672.77	2440.63	2924.05	2461.09	3665.17	3179.06	3292.85
Ile	705.143	805.406	724.798	1204.32	1399.46	1353.64	1732.96	1337.61	1494.55
Leu	3063.26	3267.32	3195.08	4124.79	4697.45	4527.21	5450.56	4553.4	4806.79
Asn	1323.85	1671.2	1316.79	2024.56	2423.46	2117.61	3094.93	2470.31	2723.07
Orn	295.542	555.217	670.678	1692.98	2639.03	2072.77	2783.16	2470.08	2743.86
Asp	9338.98	11780.1	13126.3	9888.17	11415.7	10750.9	16620.3	14647.7	14532.4
Hcy	12.9835	19.6813	11.2669	20.8606	25.2297	18.1155	38.0407	31.2848	38.7643
Gln	13754.1	15751.4	10872.5	19206.9	22209.9	19449.1	27014.2	22745.2	24264.6
Lys	3936.3	4500.43	3704.75	5165.2	5916.37	5298.54	7403.55	5582.74	5991.48
Glu	2383.25	2663.43	2537.84	3241.56	3716	3382.11	5232.1	4706.06	4594.13
Met	3160.83	3738.75	2267.25	3224.33	3788.05	3537.36	5635.44	3776.37	4056.24
His	238.924	309.69	281.17	463.867	572.597	483.874	787.263	628.831	702.829
Phe	17071.3	18324.3	12029.9	13588.7	14455.2	14663.8	17271.6	14935.2	14323.3
Arg	2481.81	2787.73	2409.47	2154.44	2369.05	2256.35	2842.84	2232.74	2036.19
Tyr	2877.55	4151.2	3035.3	3757.62	5125.52	4527.27	6975.43	5266.05	5708.63
Trp	328.98	362.386	375.382	519.517	515.098	535.446	650.955	506.777	545.614
TPP	4.7816	4.4208	5.036	5.3977	6.0357	3.3377	14.557	7.5118	12.1145
D-Glyceraldehyde	1878.63	2247.36	3329.21	2816.21	3184.42	2671.56	3416.7	2346.09	2719.74
