## Supplementary Table 2 for "Hyperactivated Glycolysis Drives Spatially-Patterned Kupffer Cell Depletion in MASLD"

### Sheet: Sheet 1
	WT_1	WT_2	WT_3	WT_4	WT_5	WT_6	Chil1-/-_1	Chil1-/-_2	Chil1-/-_3	Chil1-/-_4	Chil1-/-_5	Chil1-/-_6	Chil1-/-+rChi3l1_1	Chil1-/-+rChi3l1_2	Chil1-/-+rChi3l1_3	Chil1-/-+rChi3l1_4	Chil1-/-+rChi3l1_5	Chil1-/-+rChi3l1_6
2-Phosphoglyceric acid m0	0.81138	0.923205	0.904401	0.923747	0.913517	0.930584	0.810805	0.870564	0.776234	0.826077	0.650606	0.833491	0.929037	0.944012	0.949454	0.938504	0.934347	0.951111
2-Phosphoglyceric acid m1	0	0	0	0	0	0	0	0.006322	0	0	0	0	0	0	0	0	0	0
2-Phosphoglyceric acid m2	0	0	0	0	0	0	0	0	0	0	0	0	0	0	0	0	0	0
2-Phosphoglyceric acid m3	0.18862	0.0767952	0.0955993	0.0762534	0.0864829	0.0694165	0.189195	0.123114	0.223766	0.173923	0.349394	0.166509	0.0709632	0.0559883	0.0505465	0.0614959	0.0656532	0.0488888
3-Phosphoglyceric acid m0	0.806311	0.920343	0.903488	0.923834	0.913518	0.930565	0.810669	0.865099	0.774809	0.825163	0.650598	0.833439	0.928707	0.94242	0.94742	0.936764	0.934347	0.947145
3-Phosphoglyceric acid m1	0	0	0	0	0	0	0	0.00643314	0	0	0	0	0	0	0	0	0	0
3-Phosphoglyceric acid m2	0	0	0	0	0	0	0	0	0	0	0	0	0	0	0	0	0	0
3-Phosphoglyceric acid m3	0.193689	0.0796572	0.096512	0.0761657	0.086482	0.0694353	0.189331	0.128468	0.225191	0.174837	0.349402	0.166561	0.0712932	0.0575801	0.0525802	0.0632356	0.0656532	0.052855
Dihydroxyacetone phosphate m0		1	1	1	1	1	1	1	0.121213	0.218619	0.197737	0.137768	0			0.50782	1	0
Dihydroxyacetone phosphate m1		0	0	0	0	0	0	0	0	0	0	0	0			0	0	0
Dihydroxyacetone phosphate m2		0	0	0	0	0	0	0	0	0	0	0	0			0	0	0
Dihydroxyacetone phosphate m3		0	0	0	0	0	0	0	0.878787	0.781381	0.802263	0.862232	1			0.49218	0	1
F16P m0	1	1	1	1	1	1	1	1	1	1	1	1	1	1	1	1	1	1
F16P m1	0	0	0	0	0	0	0	0	0	0	0	0	0	0	0	0	0	0
F16P m2	0	0	0	0	0	0	0	0	0	0	0	0	0	0	0	0	0	0
F16P m3	0	0	0	0	0	0	0	0	0	0	0	0	0	0	0	0	0	0
F16P m4	0	0	0	0	0	0	0	0	0	0	0	0	0	0	0	0	0	0
F16P m5	0	0	0	0	0	0	0	0	0	0	0	0	0	0	0	0	0	0
F16P m6	0	0	0	0	0	0	0	0	0	0	0	0	0	0	0	0	0	0
Fructose 6-phosphate m0	0.571521	0.669877	0.607833	0.608749	0.648149	0.726394	0.579406	0.688717	0.464741	0.502531	0.430193	0.53354	0.683187	0.659672	0.649247	0.698728	0.66503	0.670894
Fructose 6-phosphate m1	0.151328	0.142683	0.135139	0.128809	0.11952	0.075074	0.11607	0.074289	0.0991771	6.67867e-05	0.0693336	0.0612871	0.141287	0.113126	0.169909	0.135374	0.14992	0.150564
Fructose 6-phosphate m2	0.0635632	0.0610926	0.0990903	0.109076	0.0708197	0.0728746	0.0586923	0.0316667	0.0723176	0.0221173	0.115342	0.0823356	0.100673	0.109164	0.0641995	0.0694123	0.074139	0.0697785
Fructose 6-phosphate m3	0.118668	0.086407	0.120343	0.0968258	0.10498	0.0920253	0.102173	0.0296311	0.11582	0.0410824	0.130344	0.0780453	0.0510555	0.0902842	0.101162	0.0822061	0.0824121	0.0928676
Fructose 6-phosphate m4	0.0453826	0.018076	0.0247767	0.0412553	0.0386382	0.00867488	0.0263635	0.0157386	0.0272921	0.0136835	0.0449312	0.0200645	0.0237972	0.0180541	0.0132226	0.0142792	0.0120947	0.0117858
Fructose 6-phosphate m5	0	0	0	0	0	0	0	0	0	0	0	0	0	0	0	0	0	0
Fructose 6-phosphate m6	0.0495383	0.0218641	0.0128182	0.0152844	0.0178938	0.0249569	0.117294	0.159957	0.220652	0.420519	0.209857	0.224727	0	0.00970012	0.00225981	0	0.0164044	0.00411001
Glucose 6-phosphate m0	0.675708	0.680044	0.734624	0.662809	0.63214	0.652464	0.712629	0.762246	0.664452	0.851356	0.668798	0.787537	0.682094	0.649963	0.654127	0.658735	0.64367	0.67902
Glucose 6-phosphate m1	0.09894	0.108443	0.0831418	0.104634	0.12941	0.107422	0.0993855	0.10984	0.114911	0.0352056	0.0655988	0.042071	0.134067	0.128069	0.144152	0.119164	0.15023	0.126788
Glucose 6-phosphate m2	0.0756896	0.0709434	0.0553066	0.0722952	0.0819423	0.0762026	0.0590053	0.026033	0.0609276	0.013177	0.0592407	0.0285374	0.0812465	0.0951498	0.0795849	0.0912934	0.0815586	0.0798207
Glucose 6-phosphate m3	0.0882624	0.0807981	0.0641013	0.0911605	0.0983393	0.0934319	0.0812215	0.059973	0.0981049	0.0306745	0.0954619	0.0432125	0.0626517	0.0874329	0.0891965	0.0885283	0.0860226	0.0786373
Glucose 6-phosphate m4	0.0307215	0.0320953	0.0296682	0.0279106	0.037001	0.0453127	0.0297427	0.0163958	0.0279775	0.0114001	0.0424052	0.0217179	0.0281131	0.027538	0.0231821	0.0302347	0.0270384	0.0220064
Glucose 6-phosphate m5	0.00780488	0.0111105	0.00486497	0.0104869	0.00957707	0.0107891	0.00588474	0.000831086	0.00565412	0.00115983	0.0203182	0.0080618	0.00246154	0.00525724	0.00257947	0.00413888	0.0073525	0.00713922
Glucose 6-phosphate m6	0.0228739	0.0165651	0.0282926	0.0307037	0.0115903	0.0143777	0.012131	0.0246815	0.0279723	0.057027	0.0481772	0.0688619	0.00936629	0.00659002	0.00717787	0.00790574	0.00412755	0.0065883
Glucose m0	0.908054	0.945224	0.945426	0.945396	0.94177	0.941766	0.905619	0.903506	0.872544	0.882016	0.876875	0.874552	0.941277	0.946354	0.942966	0.943617	0.945917	0.948685
Glucose m1	0	0	0	0	0	0	0	0	0	0	0	0	0	0	0	0	0	0
Glucose m2	0	0	0	0	0	0	0	0	0	0	0	0	0	0	0	0	0	0
Glucose m3	0.000914832	0.000987948	0.00172478	0.00187995	0.00150194	0.00256971	0.00199929	0.00202433	0.00527726	0.00542086	0.00535112	0.00452609	0.00907697	0.00766263	0.00941214	0.00647568	0.00820997	0.00718966
Glucose m4	0.000958484	0.000324805	0.000400416	0.000236929	0.000233802	0.000289231	0.00146617	0.00114457	0.00378492	0.00233993	0.00193348	0.00371092	0.0015162	0.000702941	0.000305581	0.000419451	0.000604697	0.000292264
Glucose m5	0.00360028	0.00417982	0.00198323	0.00236565	0.00259849	0.00358206	0.00595966	0.00546173	0.00820512	0.00797778	0.00884151	0.00735923	0.00397876	0.00292109	0.00453724	0.00399172	0.00363507	0.0031146
Glucose m6	0.0864721	0.0492833	0.0504658	0.0501214	0.0538954	0.0517928	0.0849561	0.0878635	0.110189	0.102245	0.106999	0.109852	0.0441506	0.0423597	0.0427788	0.0454957	0.0416332	0.0407183
Lactic acid m0	0.567887	0.902361	0.888045	0.909501	0.888054	0.904174	0.706375	0.690311	0.474294	0.465615	0.514159	0.445324	0.901172	0.913035	0.910504	0.916498	0.91504	0.925087
Lactic acid m1	0.0118764	0.0102659	0.011257	0.00868922	0.013938	0.00910502	0.0102328	0.0223735	0.0127972	0.0152672	0.00856833	0.0145811	0.00835011	0.0125741	0.0141308	0.0127987	0.010902	0.00785268
Lactic acid m2	0.0272836	0.0107444	0.0111216	0.00994143	0.0109322	0.0107314	0.0174609	0.0282577	0.0235208	0.0275039	0.0218498	0.0343079	0.0124015	0.0111772	0.0111686	0.0103741	0.0108806	0.010692
Lactic acid m3	0.392953	0.0766285	0.0895766	0.0718681	0.0870761	0.0759894	0.265931	0.259058	0.489388	0.491614	0.455423	0.505787	0.0780763	0.0632142	0.0641962	0.0603296	0.0631775	0.0563681
Phosphoenolpyruvic acid m0	0.754827	0.918592	0.879904	0.846842	0.84381	0.898604	0.763144	0.862317	0.724995	0.747771	0.524678	0.841809	0.956358	0.922676	0.939983	0.947282	0.908255	0.928156
Phosphoenolpyruvic acid m1	0	0	0	0	0	0	0	0	0	0	0	0	0	0	0	0	0	0
Phosphoenolpyruvic acid m2	0	0	0	0	0	0	0	0	0	0	0	0	0	0	0	0	0	0
Phosphoenolpyruvic acid m3	0.245173	0.081408	0.120096	0.153158	0.15619	0.101396	0.236856	0.137683	0.275005	0.252229	0.475322	0.158191	0.0436415	0.077324	0.0600171	0.0527181	0.0917447	0.0718439
Pyruvic acid m0	0.983815	0.990548	0.991506	0.990246	0.991489	0.990439	0.984962	0.978437	0.979768	0.983197	0.977479	0.984334	0.991489	0.990371	0.991467	0.991352	0.990541	0.989704
Pyruvic acid m1	0	0	0	0	0	0	0	0.00217361	0	0	0	0	0	0	0	0	0	0
Pyruvic acid m2	0.00570481	0.00442972	0.00496125	0.00494696	0.00490811	0.00538389	0.00503913	0.00762427	0.00554432	0.00560899	0.00596647	0.00572825	0.00431099	0.00552704	0.00463372	0.00492167	0.00498011	0.00534181
Pyruvic acid m3	0.0104799	0.00502246	0.00353274	0.00480705	0.00360255	0.00417754	0.00999892	0.0117647	0.0146874	0.0111945	0.0165545	0.00993798	0.00419998	0.00410195	0.00389961	0.00372607	0.00447859	0.00495421
Ribose-5-phosphate m0	0.912718	0.885212	0.877448	0.88006	0.890978	0.891638	0.940432	0.957267	0.890476	0.914869	0.905518	0.912674	0.917731	0.912448	0.915209	0.914179	0.91785	0.918418
Ribose-5-phosphate m1	0	0	0	0.000926575	0	0	0	0	0.00059017	0	0	0	0	0	0	0	0	0
Ribose-5-phosphate m2	0	0	0	0.00057224	0	0	0	0	0	0	0	0	0	0.00030574	0.000558539	0	0.00174422	0
Ribose-5-phosphate m3	0.012421	0.00917605	0.0122577	0.0160642	0.00716839	0.00774892	0.00366881	0.000805715	0.0192331	0.00567012	0.00834016	0.00569176	0.00505084	0.00605232	0.00654573	0.00378589	0.00464848	0.00568114
Ribose-5-phosphate m4	0.00611831	0.00729974	0.00717486	0.0103724	0.00740616	0.00669772	0.0032061	0	0.00903152	0.0064537	0.00667737	0.00524924	0.00382683	0.00558554	0.00660546	0.00743405	0.00504268	0.00593599
Ribose-5-phosphate m5	0.0687425	0.0983125	0.103119	0.0920047	0.0944471	0.0939152	0.0526929	0.0419275	0.0806695	0.0730071	0.0794647	0.0763853	0.0733918	0.0756087	0.0710815	0.0746015	0.0707144	0.0699646
Ribulose-5-phosphate m0	0.913273	0.884757	0.877913	0.881793	0.890506	0.89125	0.941348	0.957188	0.890364	0.914475	0.905195	0.912218	0.917685	0.912779	0.915409	0.914396	0.91784	0.918302
Ribulose-5-phosphate m1	0	0	0	0.000721351	0	0	0	0	0.000926311	0	0	0	0	0	0	0	0	0
Ribulose-5-phosphate m2	0	0	0	0.000395763	0	0	0	0	0	0	0	0	0	0.000248941	0.000522851	0	0.00174622	0
Ribulose-5-phosphate m3	0.0125082	0.0094743	0.0122409	0.0159075	0.00722952	0.00779072	0.00364214	0.000808869	0.0193532	0.00570036	0.00838858	0.00573894	0.00505414	0.00603234	0.00653239	0.00377405	0.00464899	0.00569044
Ribulose-5-phosphate m4	0.00615935	0.00730489	0.00716575	0.0102729	0.00743582	0.00658842	0.00318724	0	0.00865708	0.00648372	0.00670789	0.00528747	0.00382899	0.00556852	0.00659293	0.00741516	0.00504318	0.00594448
Ribulose-5-phosphate m5	0.0680593	0.0984639	0.102681	0.0909094	0.0948283	0.0943705	0.0518225	0.042003	0.0806991	0.0733409	0.0797086	0.0767556	0.0734322	0.0753714	0.0709432	0.0744147	0.0707216	0.0700628
Sedoheptulose 7-phosphate m0	0.75311	0.727815	0.689471	0.694376	0.716621	0.697872	0.747048	0.816213	0.723492	0.736505	0.617308	0.655701	0.739902	0.746761	0.761956	0.73727	0.741167	0.74785
Sedoheptulose 7-phosphate m1	0.0848954	0.0719492	0.0922493	0.0838779	0.0933681	0.0841289	0.0700182	0.0799737	0.0982833	0.0997836	0.0854895	0.0968074	0.0867612	0.0977566	0.0923989	0.0832932	0.0941201	0.0768413
Sedoheptulose 7-phosphate m2	0.0799638	0.10071	0.0989141	0.111205	0.0943419	0.124817	0.0809373	0.0475793	0.0794356	0.0723822	0.159914	0.130421	0.103089	0.0878018	0.07989	0.098126	0.0828112	0.100267
Sedoheptulose 7-phosphate m3	0.0104447	0.0252114	0.0313668	0.0386855	0.0161331	0.0147417	0.025945	0.00948858	0.0358179	0.0197752	0.0294586	0.023188	0.0128942	0.00742306	0.00783397	0.0142093	0.0243464	0.0117043
Sedoheptulose 7-phosphate m4	0.0299365	0.0263576	0.02778	0.0201728	0.0219958	0.0201883	0.0287592	0.0190882	0.0112756	0.0194416	0.0244325	0.032391	0.031143	0.023103	0.0293399	0.0269292	0.0280587	0.024836
Sedoheptulose 7-phosphate m5	0.0416492	0.0479568	0.0601931	0.0516828	0.0575406	0.0582521	0.0472926	0.0276576	0.0516959	0.0521127	0.0833975	0.0614924	0.0262109	0.0371548	0.0285814	0.0401724	0.0294965	0.0385012
Sedoheptulose 7-phosphate m6	0	0	2.56054e-05	0	0	0	0	0	0	0	0	0	0	0	0	0	0	0
Sedoheptulose 7-phosphate m7	0	0	0	0	0	0	0	0	0	0	0	0	0	0	0	0	0	0
